# Niche-FATE: niche-aware inference of cell-state transitions from spatiotemporal data

**DOI:** 10.64898/2026.11.24.768868

**Authors:** Junyao Jiang, Dong Won Kim

## Abstract

Cell-state transitions depend on intrinsic transcriptional programmes and local signals. Existing spatiotemporal mapping methods largely match cells by expression or position, not by received signals. Here we introduce Niche-FATE, an optimal transport framework integrating gene expression, spatial neighbourhoods and inferred ligand-receptor signalling to estimate transition probabilities and prioritise fate-associated signals. In simulations with changing tissue organisation, Niche-FATE improved fate inference and recovery of known fate-determining signals (mean AUPRC of 0.46 versus 0.29 for the best-performing alternative). In digit tip regeneration, Niche-FATE reduced inconsistent regenerative-to-scar transition assignments from 28% without niche information to 7%. Niche-FATE also improved developmental transition inference in mouse organogenesis. In two mouse models of Alzheimer’s disease, Niche-FATE linked predicted microglial transitions to local signalling, recovered amyloid plaque associations without plaque-location input and predicted transitions from disease-associated towards homeostatic-like states. Niche-FATE enables researchers to resolve divergent cellular outcomes and investigate their associated signalling environments.
