## Supplemental table 1-4 for "Niche-FATE: niche-aware inference of cell-state transitions from spatiotemporal data"

### Sheet: Table 1
Supplementary Table 1. Niche signals associated with predicted developmental outcomes during mouse organogenesis.
Signals associated with predicted transitions from the E11.5 urogenital ridge towards kidney or ovarian identity and from E13.5 connective tissue towards cartilage or retention of connective tissue identity. Positive z-scores indicate associations with kidney or cartilage identity, respectively. Signals with P < 0.05 and expression in ≥10% of cells are listed.
Source population	Signal	Partial rank correlation	z-score	P value	Fraction of cells expressing the signal
E11.5 urogenital ridge	FN1	0.258	7.17	0.000999	0.813
E11.5 urogenital ridge	VCAM1	0.25	6.33	0.000999	0.246
E11.5 urogenital ridge	COL5A1	0.182	5.36	0.000999	0.221
E11.5 urogenital ridge	VWF	0.217	5.25	0.000999	0.103
E11.5 urogenital ridge	THBS	0.172	4.39	0.000999	0.343
E11.5 urogenital ridge	MIF	0.17	4.39	0.000999	0.287
E11.5 urogenital ridge	COL3A1	0.134	4.07	0.000999	0.221
E11.5 urogenital ridge	COL5A2	0.128	3.73	0.000999	0.221
E11.5 urogenital ridge	COLLAGEN	0.127	3.64	0.000999	0.913
E11.5 urogenital ridge	COL18A1	0.132	3.63	0.000999	0.221
E11.5 urogenital ridge	L1CAM	0.164	3.4	0.003	0.238
E11.5 urogenital ridge	VTN	0.172	3.35	0.000999	0.132
E11.5 urogenital ridge	CNTN	0.101	3.34	0.000999	0.404
E11.5 urogenital ridge	CDH	0.136	3.3	0.000999	0.506
E11.5 urogenital ridge	NPNT	0.132	3.13	0.002	0.128
E11.5 urogenital ridge	VCAM	0.085	2.8	0.005	0.246
E11.5 urogenital ridge	EPHB1	0.117	2.54	0.00699	0.229
E11.5 urogenital ridge	NTN1	0.092	2.48	0.011	0.368
E11.5 urogenital ridge	CXCL	0.085	2.47	0.014	0.287
E11.5 urogenital ridge	FGFR3	0.1	2.44	0.018	0.346
E11.5 urogenital ridge	Laminin	0.101	2.43	0.013	0.436
E11.5 urogenital ridge	ALDH1A2	0.116	2.41	0.017	0.268
E11.5 urogenital ridge	BMP	0.081	2.4	0.018	0.26
E11.5 urogenital ridge	EPHB	0.09	2.37	0.027	0.349
E11.5 urogenital ridge	COL11A1	0.099	2.35	0.015	0.221
E11.5 urogenital ridge	ALDH1A3	0.125	2.19	0.035	0.136
E11.5 urogenital ridge	SEMA3	0.079	2.18	0.036	0.374
E11.5 urogenital ridge	MK	0.075	2.13	0.035	1
E11.5 urogenital ridge	EPHA3	0.075	2.09	0.044	0.35
E11.5 urogenital ridge	COL8A2	-0.108	-2.33	0.017	0.221
E11.5 urogenital ridge	COL12A1	-0.11	-2.37	0.016	0.221
E11.5 urogenital ridge	ANGPT	-0.077	-2.38	0.021	0.137
E11.5 urogenital ridge	INHA	-0.091	-2.52	0.016	0.114
E11.5 urogenital ridge	NPR2	-0.104	-2.63	0.00799	0.126
E11.5 urogenital ridge	TTR	-0.096	-2.67	0.00799	0.46
E11.5 urogenital ridge	NOTCH	-0.093	-2.84	0.005	0.575
E11.5 urogenital ridge	JAM	-0.105	-3.17	0.000999	0.586
E11.5 urogenital ridge	NPR1	-0.124	-3.26	0.003	0.352
E11.5 urogenital ridge	ALB	-0.14	-3.63	0.000999	0.161
E11.5 urogenital ridge	TYROBP	-0.186	-3.69	0.000999	0.259
E11.5 urogenital ridge	RSPO1	-0.172	-4.76	0.000999	0.22
E11.5 urogenital ridge	GAS6	-0.319	-7.24	0.000999	0.108
E13.5 connective tissue	COL14A1	0.163	6.55	0.000999	0.168
E13.5 connective tissue	COL11A2	0.139	5.63	0.000999	0.168
E13.5 connective tissue	COPA	0.104	5.34	0.000999	0.155
E13.5 connective tissue	COL11A1	0.107	4.65	0.000999	0.168
E13.5 connective tissue	COL15A1	0.104	4.39	0.000999	0.144
E13.5 connective tissue	GRN	0.085	4.23	0.000999	0.211
E13.5 connective tissue	L1CAM	0.109	4.01	0.000999	0.201
E13.5 connective tissue	COL16A1	0.074	3.58	0.000999	0.168
E13.5 connective tissue	NCAM	0.076	3.42	0.003	0.866
E13.5 connective tissue	COLLAGEN	0.072	3.39	0.000999	0.968
E13.5 connective tissue	MIF	0.061	2.98	0.003	0.246
E13.5 connective tissue	COL12A1	0.066	2.87	0.004	0.168
E13.5 connective tissue	JAM	0.059	2.74	0.00799	0.222
E13.5 connective tissue	COL5A1	0.054	2.73	0.00799	0.168
E13.5 connective tissue	COL8A1	0.078	2.7	0.00899	0.168
E13.5 connective tissue	COL8A2	0.057	2.56	0.00899	0.168
E13.5 connective tissue	MPZ	0.054	2.44	0.011	0.44
E13.5 connective tissue	CDH5	0.057	2.42	0.00999	0.223
E13.5 connective tissue	ALB	0.052	2.34	0.017	0.135
E13.5 connective tissue	ESAM	0.05	2.33	0.019	0.162
E13.5 connective tissue	CLDN	0.063	2.33	0.015	0.447
E13.5 connective tissue	VCAM1	0.061	2.32	0.018	0.198
E13.5 connective tissue	COL27A1	0.053	2.32	0.025	0.168
E13.5 connective tissue	COL18A1	0.048	2.17	0.035	0.168
E13.5 connective tissue	TYROBP	0.08	2.1	0.029	0.175
E13.5 connective tissue	TGFb	0.042	2.07	0.039	0.134
E13.5 connective tissue	CDH6	0.054	2	0.042	0.186
E13.5 connective tissue	ANGPTL	-0.056	-1.99	0.049	0.221
E13.5 connective tissue	NECTIN	-0.05	-2.24	0.029	0.253
E13.5 connective tissue	SLIT1	-0.061	-2.33	0.024	0.164
E13.5 connective tissue	NPR1	-0.062	-2.84	0.004	0.165
E13.5 connective tissue	DESMOSOME	-0.078	-2.87	0.00699	0.111
E13.5 connective tissue	NEGR	-0.074	-2.95	0.004	0.267
E13.5 connective tissue	EPHA	-0.075	-3.09	0.003	0.329
E13.5 connective tissue	FGFR3	-0.075	-3.15	0.000999	0.224
E13.5 connective tissue	THBS	-0.067	-3.22	0.002	0.291
E13.5 connective tissue	NTN1	-0.086	-3.28	0.000999	0.229
E13.5 connective tissue	PTN	-0.074	-3.35	0.004	0.843
E13.5 connective tissue	GAS6	-0.083	-3.44	0.000999	0.113
E13.5 connective tissue	RSPO2	-0.089	-3.73	0.000999	0.146
E13.5 connective tissue	DKK2	-0.085	-3.86	0.000999	0.178
E13.5 connective tissue	WNT	-0.09	-4.04	0.000999	0.237
E13.5 connective tissue	EPHB	-0.09	-4.12	0.000999	0.255
E13.5 connective tissue	RSPO1	-0.094	-4.15	0.000999	0.114
E13.5 connective tissue	SLIT2	-0.12	-4.24	0.000999	0.531
E13.5 connective tissue	NRP1	-0.09	-4.34	0.000999	0.166
E13.5 connective tissue	NPNT	-0.104	-4.54	0.000999	0.15
E13.5 connective tissue	FGF	-0.117	-4.58	0.000999	0.117
E13.5 connective tissue	SOSTDC1	-0.125	-5.11	0.000999	0.181
E13.5 connective tissue	ncWNT	-0.145	-5.13	0.000999	0.524
E13.5 connective tissue	RSPO3	-0.126	-5.78	0.000999	0.222

### Sheet: Table 2
Supplementary Table 2. Niche signals associated with predicted regenerative outcomes in the mouse digit tip.
Signals associated with the predicted retention of regenerative mesenchymal identity between 5 and 7 days post-amputation (dpa). Positive z-scores indicate associations with retention of regenerative identity. Signals with P < 0.05 and expression in ≥10% of cells are listed.
Signal	Partial rank correlation	z-score	P value	Fraction of cells expressing the signal
IGF2	0.206	7.7	0.000999	0.671
NEGR	0.108	4.3	0.000999	0.104
ncWNT	0.099	4.07	0.000999	0.872
Laminin	0.094	3.44	0.002	0.523
PTHrP	0.101	3.37	0.002	0.227
BDNF	0.095	3.3	0.000999	0.191
CXCL	0.06	2.31	0.017	0.681
RANKL	-0.063	-2.38	0.016	0.311

### Sheet: Table 3
Supplementary Table 3. Niche signals associated with predicted DAM acquisition in TgCRND8 mice.
Signals associated with predicted transitions from homeostatic microglia towards disease-associated microglial (DAM) identity. Positive z-scores indicate associations with DAM acquisition. Signals with P < 0.05 and expression in ≥10% of cells are listed.
Interval	Signal	Partial rank correlation	z-score	P value	Fraction of cells expressing the signal
2.5 → 5.7 months	CLU → TREM2/TYROBP	0.377	14.31	0.000999	0.381
2.5 → 5.7 months	APOE → TREM2/TYROBP	0.367	13.92	0.000999	0.381
2.5 → 5.7 months	NTS → NTSR2	0.058	2.26	0.021	0.171
2.5 → 5.7 months	ALDH1A2 → RORB	-0.081	-3.24	0.002	0.334
5.7 → 17.9 months	CLU → TREM2/TYROBP	0.179	8.17	0.000999	0.388
5.7 → 17.9 months	APOE → TREM2/TYROBP	0.175	8	0.000999	0.388
5.7 → 17.9 months	NTS → NTSR2	-0.054	-2.44	0.014	0.148

### Sheet: Table 4
Supplementary Table 4. Differential gene expression associated with predicted microglial state transitions in TauPS2APP mice.
Differentially expressed genes between DAM predicted to transition towards homeostatic-like states and those predicted to retain DAM identity. Genes with P < 0.05 and |log₂ fold change| > 0.25 are listed. Positive log2 fold changes indicate higher expression in DAM predicted to transition towards homeostatic-like states.
Gene	Upregulated in	log2 fold change (returning / remaining)	P value	Fraction of expressing cells, returning DAM	Fraction of expressing cells, remaining DAM
Sgip1	Returning DAM	3.212	1.68e-05	0.153	0.026
Hs3st2	Returning DAM	1.901	0.000103	0.129	0.021
Rab6b	Returning DAM	1.313	0.000233	0.329	0.154
Lyz2	Remaining DAM	-1.331	0.000868	0.188	0.372
Ctsb	Remaining DAM	-0.622	0.00144	0.565	0.735
Dnm1	Returning DAM	1.053	0.0027	0.212	0.085
Blnk	Returning DAM	1.462	0.00271	0.212	0.09
Apoe	Remaining DAM	-0.45	0.0036	0.259	0.453
Ndrg2	Returning DAM	0.759	0.00407	0.235	0.103
Fbn2	Remaining DAM	-4.281	0.00451	0.012	0.111
Ccl6	Remaining DAM	-0.908	0.00606	0.247	0.397
Flot1	Returning DAM	1.124	0.00859	0.212	0.098
Dlg4	Returning DAM	0.793	0.00872	0.259	0.128
Grn	Remaining DAM	-1.066	0.0107	0.165	0.303
Snapin	Returning DAM	2.017	0.0108	0.106	0.034
Hfe	Returning DAM	1.408	0.0128	0.106	0.034
Mapk14	Returning DAM	1.372	0.0135	0.106	0.034
Ctsl	Remaining DAM	-1.429	0.0136	0.106	0.222
Nap1l5	Returning DAM	1.052	0.0172	0.188	0.09
Mobp	Returning DAM	1.291	0.0174	0.2	0.103
Arap2	Remaining DAM	-1.853	0.021	0.035	0.124
Arhgap39	Returning DAM	0.636	0.0235	0.212	0.111
Atp5b	Returning DAM	1.528	0.0236	0.106	0.038
C1qa	Remaining DAM	-0.304	0.0254	0.847	0.915
Trem2	Remaining DAM	-0.772	0.0286	0.306	0.415
Gfap	Remaining DAM	-0.933	0.0302	0.235	0.346
Cacng7	Returning DAM	0.643	0.032	0.118	0.047
Arpc5l	Returning DAM	1.003	0.0321	0.153	0.073
Sema3c	Remaining DAM	-1.238	0.0358	0.094	0.188
Ppp3r1	Returning DAM	0.787	0.0371	0.235	0.132
Olfm3	Returning DAM	0.963	0.0383	0.106	0.043
Egr1	Returning DAM	1.152	0.039	0.106	0.043
Rtn4	Returning DAM	1.171	0.039	0.118	0.051
Hnrnpm	Remaining DAM	-1.145	0.0402	0.118	0.214
Lrrc4c	Returning DAM	0.732	0.0431	0.2	0.107
Polr2f	Returning DAM	0.882	0.0434	0.106	0.043
Vti1a	Returning DAM	1.246	0.045	0.129	0.06
Cd9	Remaining DAM	-0.445	0.0474	0.482	0.611
Nptx1	Remaining DAM	-2.071	0.0481	0.047	0.12
Zbtb20	Remaining DAM	-2.243	0.0489	0.035	0.103
